# Investigating the effects of radiation, T cell depletion, and bone marrow transplantation on murine gut microbiota

**DOI:** 10.1101/2023.07.10.547212

**Authors:** Jakub Kreisinger, James Dooley, Kailash Singh, Dagmar Čížková, Lucie Schmiedová, Barbora Bendová, Adrian Liston, Alena Moudra

**Affiliations:** Department of Zoology, Faculty of Science, Charles University, Prague, Czech Republic; Immunology Programme, The Babraham Institute, Cambridge CB22 3AT, UK; Department of Medical Cell Biology, Uppsala University, 751 05 Uppsala, Sweden; Institute of Vertebrate Biology, Czech Academy of Sciences, Brno, Czech Republic

## Abstract

Microbiome research has gained much attention in recent years as the importance of gut microbiota in regulating host health becomes increasingly evident. However, the impact of radiation on the microbiota in the murine bone marrow transplantation model is still poorly understood. In this paper, we present the major conclusions of our investigation into the effects of radiation and subsequent bone marrow transplantation with or without T cell depletion of the donor bone-marrow on the microbiota of the ileum and cecum. Our findings show that radiation has different effects on the microbiota of the two intestinal regions, with the cecum showing increased interindividual variation, suggesting an impaired ability of the host to regulate microbial symbionts, consistent with the Anna Karenina principle. Additionally, we observed changes in the ileum composition, including an increase in bacterial taxa that are important modulators of host health, such as *Akkermansia* and *Faecalibaculum*.

In contrast, radiation in the cecum was associated with an increased abundance of several common commensal taxa in the gut, including *Lachnospiraceae* and *Bacteroides*. Finally, we found that high doses of radiation had more substantial effects on the caecal microbiota of the T-cell-depleted group than that of the non-T-cell-depleted group. Overall, our results contribute to a better understanding of the complex relationship between radiation and the gut microbiota in the context of bone marrow transplantation and highlight the importance of considering different intestinal regions when studying microbiome responses to environmental stressors.
