## Supplementary Tables for "Investigating the effects of radiation, T cell depletion, and bone marrow transplantation on murine gut microbiota"

### Sheet: Table S1
ID	Sex	Cage	sample_type	Experiment	depletion	Radiation_categorial	ENA_accession
WTAL399.6c	Female	C00190446	CW	JD52	non_depleted	high	will be specified
WTAL399.6c	Female	C00190446	ILW	JD52	non_depleted	high	will be specified
WTAL399.6D	Female	C00190446	CW	JD52	non_depleted	high	will be specified
WTAL399.6D	Female	C00190446	ILW	JD52	non_depleted	high	will be specified
WTAL417.2c	Female	C00189813	CW	JD52	non_depleted	high	will be specified
WTAL417.2c	Female	C00189813	ILW	JD52	non_depleted	high	will be specified
WTAL417.2d	Female	C00189813	CW	JD52	non_depleted	high	will be specified
WTAL417.2d	Female	C00189813	ILW	JD52	non_depleted	high	will be specified
WTAL417.2e	Female	C00189813	CW	JD52	non_depleted	high	will be specified
WTAL417.2e	Female	C00189813	ILW	JD52	non_depleted	high	will be specified
WTAL417.2f	Female	C00189813	CW	JD52	non_depleted	high	will be specified
WTAL417.2f	Female	C00189813	ILW	JD52	non_depleted	high	will be specified
WTAL420.1a	Male	C00189454	CW	JD52	non_depleted	high	will be specified
WTAL420.1b	Male	C00189454	CW	JD52	non_depleted	high	will be specified
WTAL420.1b	Male	C00189454	ILW	JD52	non_depleted	high	will be specified
WTAL404.4a	Male	C00189545	CW	JD52	non_depleted	high	will be specified
WTAL404.4a	Male	C00189545	ILW	JD52	non_depleted	high	will be specified
WTAL404.4b	Male	C00189545	CW	JD52	non_depleted	high	will be specified
WTAL404.4b	Male	C00189545	ILW	JD52	non_depleted	high	will be specified
WTAL418.1a	Male	C00189542	CW	JD52	non_depleted	high	will be specified
WTAL418.1a	Male	C00189542	ILW	JD52	non_depleted	high	will be specified
WTAL418.1b	Male	C00189542	CW	JD52	non_depleted	high	will be specified
WTAL418.1b	Male	C00189542	ILW	JD52	non_depleted	high	will be specified
WTAL402.5d	Female	C00190342	CW	JD52	depleted	high	will be specified
WTAL402.5d	Female	C00190342	ILW	JD52	depleted	high	will be specified
WTAL408.4e	Female	C00190342	CW	JD52	depleted	high	will be specified
WTAL408.4e	Female	C00190342	ILW	JD52	depleted	high	will be specified
WTAL408.4f	Female	C00190342	CW	JD52	depleted	high	will be specified
WTAL408.4f	Female	C00190342	ILW	JD52	depleted	high	will be specified
WTAL402.5a	Male	C00190341	CW	JD52	depleted	high	will be specified
WTAL402.5a	Male	C00190341	ILW	JD52	depleted	high	will be specified
WTAL402.5b	Male	C00190341	CW	JD52	depleted	high	will be specified
WTAL402.5b	Male	C00190341	ILW	JD52	depleted	high	will be specified
WTAL402.5c	Male	C00190341	CW	JD52	depleted	high	will be specified
WTAL402.5c	Male	C00190341	ILW	JD52	depleted	high	will be specified
WTAL414.3a	Male	C00190108	CW	JD52	depleted	high	will be specified
WTAL414.3a	Male	C00190108	ILW	JD52	depleted	high	will be specified
WTAL414.3b	Male	C00190108	ILW	JD52	depleted	high	will be specified
WTAL414.3c	Male	C00190108	CW	JD52	depleted	high	will be specified
WTAL414.3c	Male	C00190108	ILW	JD52	depleted	high	will be specified
WTAL414.3d	Female	C00190109	CW	JD52	depleted	high	will be specified
WTAL414.3d	Female	C00190109	ILW	JD52	depleted	high	will be specified
WTAL414.3e	Female	C00190109	CW	JD52	depleted	high	will be specified
WTAL414.3e	Female	C00190109	ILW	JD52	depleted	high	will be specified
WTAl414.3f	Female	C00190109	CW	JD52	depleted	high	will be specified
WTAl414.3f	Female	C00190109	ILW	JD52	depleted	high	will be specified
WTAL418.4a	Male	C00194762	CW	JD52	control	low	will be specified
WTAL418.4a	Male	C00194762	ILW	JD52	control	low	will be specified
WTAL418.4b	Male	C00194762	CW	JD52	control	low	will be specified
WTAL418.4b	Male	C00194762	ILW	JD52	control	low	will be specified
WTAL418.4c	Male	C00194762	CW	JD52	control	low	will be specified
WTAL418.4d	Male	C00194762	CW	JD52	control	low	will be specified
WTAL418.4d	Male	C00194762	ILW	JD52	control	low	will be specified
WTAL418.4e	Female	C00194763	CW	JD52	control	low	will be specified
WTAL418.4e	Female	C00194763	ILW	JD52	control	low	will be specified
WTAL418.4f	Female	C00194763	CW	JD52	control	low	will be specified
WTAL418.4f	Female	C00194763	ILW	JD52	control	low	will be specified
WTAL385.3f	Male	C00183866	CW	JD40	non_depleted	low	will be specified
WTAL385.3f	Male	C00183866	ILW	JD40	non_depleted	low	will be specified
WTAL406.2b	Male	C00183866	CW	JD40	non_depleted	low	will be specified
WTAL406.2b	Male	C00183866	ILW	JD40	non_depleted	low	will be specified
WTAL406.2d	Male	C00183866	CW	JD40	non_depleted	low	will be specified
WTAL406.2d	Male	C00183866	ILW	JD40	non_depleted	low	will be specified
WTAL391.3a	Male	C00183033	CW	JD40	non_depleted	low	will be specified
WTAL391.3a	Male	C00183033	ILW	JD40	non_depleted	low	will be specified
WTAL391.3b	Male	C00183033	CW	JD40	non_depleted	low	will be specified
WTAL391.3b	Male	C00183033	ILW	JD40	non_depleted	low	will be specified
WTAL391.3c	Male	C00183033	CW	JD40	non_depleted	low	will be specified
WTAL391.3c	Male	C00183033	ILW	JD40	non_depleted	low	will be specified
WTAL407.1a	Male	C00183035	CW	JD40	depleted	low	will be specified
WTAL407.1a	Male	C00183035	ILW	JD40	depleted	low	will be specified
WTAL407.1b	Male	C00183035	CW	JD40	depleted	low	will be specified
WTAL407.1b	Male	C00183035	ILW	JD40	depleted	low	will be specified
WTAL407.1c	Male	C00183035	CW	JD40	depleted	low	will be specified
WTAL407.1c	Male	C00183035	ILW	JD40	depleted	low	will be specified
WTAL407.1d	Male	C00183035	CW	JD40	depleted	low	will be specified
WTAL407.1d	Male	C00183035	ILW	JD40	depleted	low	will be specified
WTAL402.2a	Male	C00183507	CW	JD40	depleted	low	will be specified
WTAL402.2a	Male	C00183507	ILW	JD40	depleted	low	will be specified
WTAL402.2b	Male	C00183507	CW	JD40	depleted	low	will be specified
WTAL402.2b	Male	C00183507	ILW	JD40	depleted	low	will be specified
WTAL396.3a	Male	C00183863	CW	JD40	non_depleted	low	will be specified
WTAL396.3a	Male	C00183863	ILW	JD40	non_depleted	low	will be specified
WTAL396.3b	Male	C00183863	CW	JD40	non_depleted	low	will be specified
WTAL396.3b	Male	C00183863	ILW	JD40	non_depleted	low	will be specified
WTAL396.3c	Male	C00183863	CW	JD40	non_depleted	low	will be specified
WTAL396.3c	Male	C00183863	ILW	JD40	non_depleted	low	will be specified
WTAL396.3d	Male	C00183863	CW	JD40	non_depleted	low	will be specified
WTAL396.3d	Male	C00183863	ILW	JD40	non_depleted	low	will be specified
WTAL403.2a	Male	C00182818	CW	JD40	non_depleted	low	will be specified
WTAL403.2a	Male	C00182818	ILW	JD40	non_depleted	low	will be specified
WTAL403.2b	Male	C00182818	CW	JD40	non_depleted	low	will be specified
WTAL403.2b	Male	C00182818	ILW	JD40	non_depleted	low	will be specified
WTAL409.1d	Male	C00183138	CW	JD40	depleted	low	will be specified
WTAL409.1d	Male	C00183138	ILW	JD40	depleted	low	will be specified
WTAL409.1e	Male	C00183138	CW	JD40	depleted	low	will be specified
WTAL409.1e	Male	C00183138	ILW	JD40	depleted	low	will be specified
WTAL376.5a	Male	C00184015	CW	JD40	depleted	low	will be specified
WTAL376.5a	Male	C00184015	ILW	JD40	depleted	low	will be specified
WTAL376.5b	Male	C00184015	CW	JD40	depleted	low	will be specified
WTAL376.5b	Male	C00184015	ILW	JD40	depleted	low	will be specified
WTAL376.5c	Male	C00184015	CW	JD40	depleted	low	will be specified
WTAL376.5c	Male	C00184015	ILW	JD40	depleted	low	will be specified
WTAL376.5d	Male	C00184015	CW	JD40	depleted	low	will be specified
WTAL376.5d	Male	C00184015	ILW	JD40	depleted	low	will be specified
WTAL397.3b	Male	C00183975	CW	JD40	non_depleted	high	will be specified
WTAL397.3b	Male	C00183975	ILW	JD40	non_depleted	high	will be specified
WTAL397.3c	Male	C00183975	CW	JD40	non_depleted	high	will be specified
WTAL397.3c	Male	C00183975	ILW	JD40	non_depleted	high	will be specified
WTAL397.3d	Male	C00183975	CW	JD40	non_depleted	high	will be specified
WTAL397.3d	Male	C00183975	ILW	JD40	non_depleted	high	will be specified
WTAL397.3a	Male	C00183975	CW	JD40	non_depleted	high	will be specified
WTAL397.3a	Male	C00183975	ILW	JD40	non_depleted	high	will be specified
WTAL387.3e	Female	C00183360	CW	JD40	non_depleted	high	will be specified
WTAL387.3e	Female	C00183360	ILW	JD40	non_depleted	high	will be specified
WTAL387.3f	Female	C00183360	CW	JD40	non_depleted	high	will be specified
WTAL387.3f	Female	C00183360	ILW	JD40	non_depleted	high	will be specified
WTAL387.3g	Female	C00183360	CW	JD40	non_depleted	high	will be specified
WTAL387.3g	Female	C00183360	ILW	JD40	non_depleted	high	will be specified
WTAL388.3e	Female	C00183360	CW	JD40	non_depleted	high	will be specified
WTAL388.3e	Female	C00183360	ILW	JD40	non_depleted	high	will be specified
WTAL388.3f	Female	C00183360	CW	JD40	non_depleted	high	will be specified
WTAL388.3f	Female	C00183360	ILW	JD40	non_depleted	high	will be specified
WTAL381.4a	Male	C00183349	CW	JD40	depleted	high	will be specified
WTAL381.4a	Male	C00183349	ILW	JD40	depleted	high	will be specified
WTAL381.4b	Male	C00183349	CW	JD40	depleted	high	will be specified
WTAL381.4b	Male	C00183349	ILW	JD40	depleted	high	will be specified
WTAL381.4c	Male	C00183349	CW	JD40	depleted	high	will be specified
WTAL381.4c	Male	C00183349	ILW	JD40	depleted	high	will be specified
WTAL381.4d	Male	C00183349	CW	JD40	depleted	high	will be specified
WTAL381.4d	Male	C00183349	ILW	JD40	depleted	high	will be specified
WTAL381.4e	Male	C00183349	CW	JD40	depleted	high	will be specified
WTAL381.4e	Male	C00183349	ILW	JD40	depleted	high	will be specified
WTAL387.3d	Female	C00183034	CW	JD40	depleted	high	will be specified
WTAL387.3d	Female	C00183034	ILW	JD40	depleted	high	will be specified
WTAL391.3d	Female	C00183034	CW	JD40	depleted	high	will be specified
WTAL391.3d	Female	C00183034	ILW	JD40	depleted	high	will be specified
WTAL391.3e	Female	C00183034	CW	JD40	depleted	high	will be specified
WTAL391.3e	Female	C00183034	ILW	JD40	depleted	high	will be specified
WTAL391.3f	Female	C00183034	CW	JD40	depleted	high	will be specified
WTAL391.3f	Female	C00183034	ILW	JD40	depleted	high	will be specified
WTAL391.3g	Female	C00183034	CW	JD40	depleted	high	will be specified
WTAL391.3g	Female	C00183034	ILW	JD40	depleted	high	will be specified
WTAL387.3c	Female	C00183353	CW	JD40	depleted	high	will be specified
WTAL387.3c	Female	C00183353	ILW	JD40	depleted	high	will be specified
WTAL410.1c	Female	C00183353	CW	JD40	depleted	high	will be specified
WTAL410.1c	Female	C00183353	ILW	JD40	depleted	high	will be specified
WTAL410.1g	Female	C00183353	CW	JD40	depleted	high	will be specified
WTAL410.1g	Female	C00183353	ILW	JD40	depleted	high	will be specified
WTAL415.1a	Male	C00188267	CW	JD40	control	low	will be specified
WTAL417.1a	Male	C00188267	CW	JD40	control	low	will be specified
WTAL417.1a	Male	C00188267	ILW	JD40	control	low	will be specified
WTAL417.1b	Male	C00188267	CW	JD40	control	low	will be specified
WTAL417.1b	Male	C00188267	ILW	JD40	control	low	will be specified
WTAL415.1b	Female	C00188271	CW	JD40	control	low	will be specified
WTAL415.1b	Female	C00188271	ILW	JD40	control	low	will be specified
WTAL415.1c	Female	C00188271	CW	JD40	control	low	will be specified
WTAL415.1c	Female	C00188271	ILW	JD40	control	low	will be specified
WTAL415.1d	Female	C00188271	CW	JD40	control	low	will be specified
WTAL415.1d	Female	C00188271	ILW	JD40	control	low	will be specified
WTAL420.1a	Male	C00189454	ILW	JD52	non_depleted	high	will be specified
WTAL414.3b	Male	C00190108	CW	JD52	depleted	high	will be specified

### Sheet: Table S2
Gut_section	Div_index	Predictor	Estimate	S.E	D.f.	t	p
ileum	shannon	(Intercept)	3.07642	0.28158	22.8451	10.9256	1.51827e-10
		experiment (JD40 vs. JD52)	0.162083	0.18653	19.788	0.86894	0.395297
		sex (female vs. male)	0.0959924	0.18877	16.8588	0.508514	0.617683
		group (control vs. depleted)	-0.401264	0.278137	22.8103	-1.44269	0.1627
		group (control vs. nondepleted)	-0.341656	0.281381	23.1181	-1.21421	0.236925
	richness	(Intercept)	1.76174	0.114155	19.7754	15.4329	1.71879e-12
		experiment (JD40 vs. JD52)	0.0847061	0.0756031	16.9738	1.12041	0.278144
		sex (female vs. male)	0.0117702	0.0764898	14.3308	0.153879	0.879851
		group (control vs. depleted)	-0.16088	0.112759	19.7445	-1.42676	0.169272
		group (control vs. nondepleted)	-0.137364	0.114077	20.0257	-1.20414	0.242576
caecum	shannon	(Intercept)	4.05275	0.0750028	21.0969	54.0346	4.14566e-24
		group (control vs. depleted)	0.0840942	0.0733182	20.1767	1.14698	0.264811
		group (control vs. nondepleted)	0.0732746	0.0740003	20.4212	0.990193	0.333668
		experiment (JD40 vs. JD52)	0.0554039	0.0510586	20.5536	1.08511	0.290439
		sex (female vs. male)	-0.00650022	0.0523989	18.8995	-0.124053	0.902583
	richness	(Intercept)	2.02914	0.0232366	21.7481	87.3254	3.48652e-29
		experiment (JD40 vs. JD52)	0.0279218	0.0157907	20.9987	1.76824	0.0915474
		sex (female vs. male)	0.00469874	0.0161139	18.831	0.291596	0.773784
		group (control vs. depleted)	-0.000819419	0.0226497	20.5977	-0.0361779	0.971489
		group (control vs. nondepleted)	-0.000414884	0.0228776	20.8793	-0.018135	0.985703

### Sheet: Table S3
Gut_section	Div_index	Predictor	Estimate	S.E	D.f.	t	p
ileum	shannon	(Intercept)	2.69449	0.244643	10.7352	11.014	3.48099e-07
		experiment (JD40 vs. JD52)	0.206757	0.263873	11.3967	0.783547	0.449284
		sex (female vs. male)	0.137233	0.261165	12.4433	0.525464	0.608497
		radiation (heigh vs low)	-0.176759	0.371676	11.6391	-0.475571	0.643181
		group (deleted vs. nondepleted)	0.00645373	0.261103	12.4767	0.0247171	0.980672
		radiation x group	0.145847	0.437428	13.6274	0.33342	0.743892
	richness	(Intercept)	1.60234	0.0990986	9.63278	16.1691	2.65909e-08
		experiment (JD40 vs. JD52)	0.120039	0.106853	10.2147	1.1234	0.286975
		sex (female vs. male)	0.0214904	0.105706	11.1759	0.203303	0.842553
		radiation (heigh vs low)	-0.0472758	0.15049	10.4494	-0.314147	0.759592
		group (deleted vs. nondepleted)	-0.0116216	0.10568	11.2064	-0.10997	0.914378
		radiation x group	0.0654029	0.176965	12.2436	0.36958	0.718009
caecum	shannon	(Intercept)	4.13955	0.0578477	11.9514	71.5594	4.17886e-17
		group (deleted vs. nondepleted)	-0.108734	0.061477	13.673	-1.76869	0.0992377
		experiment (JD40 vs. JD52)	0.101371	0.0622938	12.5262	1.62731	0.12855
		sex (female vs. male)	0.0210469	0.061496	13.6402	0.342248	0.73738
		radiation (heigh vs low)	-0.0892603	0.087681	12.8557	-1.01801	0.327449
		radiation x group	0.257426	0.10275	14.7604	2.50537	0.0244639
	richness	(Intercept)	2.02815	0.0158993	10.5399	127.563	3.75909e-18
		experiment (JD40 vs. JD52)	0.0433491	0.0172135	11.5025	2.51832	0.0277355
		sex (female vs. male)	0.0122747	0.0171107	12.5052	0.717371	0.48633
		radiation (heigh vs low)	-0.0256791	0.0242636	11.5762	-1.05834	0.311486
		group (deleted vs. nondepleted)	-0.0347256	0.0171089	12.5359	-2.02968	0.0641685
		radiation x group	0.0871503	0.0287986	13.9772	3.0262	0.00908203

### Sheet: Table S4
Gut_section	Dissimilarity	Predictor	Test stat.	D.f.	p
caecum	Bray-Curtis	Intercept	2.64093	1	0.000479075
		Sex	2.96207	1	0.000119466
		Experiment	7.76954	1	2.26152e-13
		Group	5.14938	2	6.18886e-06
	Jaccard	Intercept	2.01592	1	0.00174567
		Sex	2.05232	1	0.00139435
		Experiment	6.11841	1	2.35367e-14
		Group	3.85374	2	9.25788e-05
ileum	Bray-Curtis	Intercept	4.09016	1	0.00127508
		Sex	1.40063	1	0.172622
		Experiment	10.3611	1	4.15299e-08
		Group	4.45134	2	0.010317
	Jaccard	Intercept	2.59525	1	0.00202994
		Sex	1.48799	1	0.0788333
		Experiment	4.63534	1	4.08474e-06
		Group	3.66962	2	0.00513831
caecum	Pred. metagenomes	Intercept	3.35999	1	0.00479618
		Sex	2.56353	1	0.020091
		Experiment	10.4782	1	3.31964e-08
		Group	5.0402	2	0.00448331
ileum	Pred. metagenomes	Intercept	1.09707	1	0.302067
		Sex	1.31951	1	0.234099
		Experiment	7.1129	1	0.00127535
		Group	2.83568	2	0.200509

### Sheet: Table S5
Gut_section	Dissimilarity	D.f.	χ2	p
caecum	Bray-Curtis	2	7.41572	0.02453
	Jaccard	2	9.31195	0.00950464
ileum	Bray-Curtis	2	3.9706	0.137339
	Jaccard	2	5.57485	0.0615797
caecum	Pred. metagenomes	2	0.854031	0.652454
ileum	Pred. metagenomes	2	3.63936	0.162077

### Sheet: Table S6
Gut_section	Dissimilarity	Predictor	Test stat.	D.f.	p
caecum	Bray-Curtis	(Intercept)	3.1168	1	0.000127932
		experiment (JD40 vs. JD52)	23.0262	1	0
		sex (female vs. male)	2.05202	1	0.0083631
		radiation (heigh vs low)	6.56289	1	3.42857e-10
		group (deleted vs. nondepleted)	1.77696	1	0.0251672
		radiation x group	3.22039	1	8.59823e-05
	Jaccard	(Intercept)	2.04552	1	0.00227949
		experiment (JD40 vs. JD52)	8.18445	1	0
		sex (female vs. male)	1.66923	1	0.0183039
		radiation (heigh vs low)	1.90377	1	0.00501403
		group (deleted vs. nondepleted)	1.51517	1	0.0419885
		radiation x group	2.21784	1	0.000875435
ileum	Bray-Curtis	(Intercept)	2.4514	1	0.0263675
		experiment (JD40 vs. JD52)	9.58716	1	3.25451e-07
		sex (female vs. male)	0.857673	1	0.502212
		radiation (heigh vs low)	1.35833	1	0.194089
		group (deleted vs. nondepleted)	0.491236	1	0.873721
		radiation x group	0.486791	1	0.87768
	Jaccard	(Intercept)	2.88142	1	0.00127268
		experiment (JD40 vs. JD52)	9.50813	1	1.66187e-11
		sex (female vs. male)	1.29002	1	0.166585
		radiation (heigh vs low)	1.68457	1	0.0463098
		group (deleted vs. nondepleted)	0.958071	1	0.465827
		radiation x group	0.86084	1	0.600278
caecum	Pred. metagenomes	(Intercept)	4.05604	1	5.77734e-06
		experiment (JD40 vs. JD52)	18.087	1	5.77734e-06
		sex (female vs. male)	1.78112	1	0.094352
		radiation (heigh vs low)	6.44191	1	5.77734e-06
		group (deleted vs. nondepleted)	1.15285	1	0.296837
		radiation x group	2.33284	1	0.0359783
ileum	Pred. metagenomes	(Intercept)	2.17464	1	0.0974
		experiment (JD40 vs. JD52)	8.34085	1	0.000460014
		sex (female vs. male)	1.09322	1	0.305405
		radiation (heigh vs low)	0.898416	1	0.386821
		group (deleted vs. nondepleted)	0.455611	1	0.690152
		radiation x group	0.295825	1	0.841334
